# SenLect: a genetically encoded system to purify senescent cells

**DOI:** 10.1101/2025.09.09.675259

**Authors:** Hourieh Tousian, Rachael A Protzman, Timothy J. Sargeant, Julian M. Carosi

## Abstract

Cellular senescence is a state of irreversible cell cycle arrest that prevents cancer and promotes biological ageing and inflammation. The molecular landscape of cellular senescence has been met with conflicting findings, likely due to contamination of senescent cells by neighbouring proliferating cells. Here, we developed a genetically encoded and tractable system to purify senescent cells in culture termed ‘SenLect’ (<u>Sen</u>escence se<u>Lect</u>ion). SenLect is a genetic cassette that expresses mCherry-2A-PuroR under the control of the miR-146a senescence-activated promoter, which provides senescent cells with a selective advantage over proliferating cells in the presence of the antibiotic puromycin. We validated this one-step system in primary HUVECs and HeLa cervical cancer cells to purify live senescent cells following DNA damage (UV irradiation, hydrogen peroxide, and doxorubicin) and cell-cycle inhibition (palbociclib). Puromycin-selected cells were enriched for various senescence-related phenotypes, including cell cycle arrest, increased cell size, and lysosomal β-galactosidase activity. By using SenLect to remove proliferating cells, we uncovered how the proteome is rewired during senescence induced by palbociclib. This improved the detection of protein signatures linked to the senescence-associated secretory phenotype (SASP), and metabolic shifts from mitochondrial respiration to glycolysis, and from nucleotide synthesis to catabolism. It also revealed sub-proteome level rewiring of organelles such as mitochondria, lysosomes and the nucleolus, as well as protein cohorts like kinases and core-essential proteins. SenLect provides a consistent and reliable method for isolating senescent cells that is suitable for downstream applications or analyses.
