## Supplementary material for "SenLect: a genetically encoded system to purify senescent cells": Tabl1 S1

### Sheet: GO_UP_no selection
	Homo sapiens (REF)	upload_1 ( Hierarchy ) NEW! Tips)
GO biological process complete	#	#	expected	Fold Enrichment	+/-	raw P value	FDR
response to vitamin K	5	2	0.01	> 100	+	6.72e-05	0.0192
positive regulation of sphingolipid biosynthetic process	7	2	0.02	> 100	+	0.000141	0.0321
positive regulation of ceramide biosynthetic process	7	2	0.02	> 100	+	0.000141	0.0326
negative regulation of toll-like receptor 4 signaling pathway	14	3	0.04	81.67	+	6.09e-06	0.00376
negative regulation of platelet activation	18	3	0.05	63.52	+	1.36e-05	0.00669
positive regulation of amide metabolic process	30	3	0.08	38.11	+	6.59e-05	0.0192
negative regulation of extrinsic apoptotic signaling pathway via death domain receptors	30	3	0.08	38.11	+	6.59e-05	0.0195
regulation of toll-like receptor 4 signaling pathway	30	3	0.08	38.11	+	6.59e-05	0.0199
negative regulation of blood coagulation	46	4	0.12	33.14	+	6.37e-06	0.00377
negative regulation of hemostasis	47	4	0.12	32.43	+	6.94e-06	0.00381
negative regulation of coagulation	49	4	0.13	31.11	+	8.22e-06	0.00435
negative regulation of wound healing	67	4	0.18	22.75	+	2.87e-05	0.0118
regulation of blood coagulation	68	4	0.18	22.42	+	3.04e-05	0.0122
regulation of tumor necrosis factor-mediated signaling pathway	69	4	0.18	22.09	+	3.22e-05	0.0126
regulation of hemostasis	70	4	0.18	21.78	+	3.41e-05	0.013
regulation of amide metabolic process	71	4	0.19	21.47	+	3.61e-05	0.0127
negative regulation of response to wounding	91	5	0.24	20.94	+	4.03e-06	0.00299
regulation of coagulation	75	4	0.2	20.33	+	4.48e-05	0.0151
negative regulation of extrinsic apoptotic signaling pathway	98	5	0.26	19.44	+	5.81e-06	0.00374
regulation of wound healing	130	6	0.34	17.59	+	1.14e-06	0.00106
cellular oxidant detoxification	90	4	0.24	16.94	+	9.15e-05	0.023
negative regulation of post-translational protein modification	92	4	0.24	16.57	+	9.97e-05	0.0246
regulation of response to wounding	167	7	0.44	15.97	+	2.62e-07	0.000259
regulation of extrinsic apoptotic signaling pathway	163	6	0.43	14.03	+	4.25e-06	0.00286
blood coagulation	189	5	0.5	10.08	+	0.000136	0.032
coagulation	191	5	0.5	9.98	+	0.000143	0.0316
hemostasis	195	5	0.51	9.77	+	0.000157	0.0338
regulation of body fluid levels	366	7	0.96	7.29	+	4.58e-05	0.0148
response to oxidative stress	372	7	0.98	7.17	+	5.08e-05	0.016
negative regulation of response to external stimulus	394	7	1.03	6.77	+	7.29e-05	0.02
response to wounding	451	8	1.18	6.76	+	2.15e-05	0.00937
regulation of cell growth	406	7	1.07	6.57	+	8.8e-05	0.0229
negative regulation of protein metabolic process	551	9	1.45	6.23	+	1.2e-05	0.00615
positive regulation of apoptotic process	525	8	1.38	5.81	+	6.3e-05	0.0195
negative regulation of programmed cell death	923	14	2.42	5.78	+	7.33e-08	0.000155
blood vessel development	537	8	1.41	5.68	+	7.38e-05	0.0199
positive regulation of programmed cell death	542	8	1.42	5.63	+	7.87e-05	0.0208
vasculature development	561	8	1.47	5.43	+	0.0001	0.0243
apoptotic process	1068	15	2.8	5.35	+	6.21e-08	0.000153
programmed cell death	1107	15	2.9	5.16	+	9.92e-08	0.000184
cell death	1112	15	2.92	5.14	+	1.05e-07	0.000173
regulation of programmed cell death	1513	20	3.97	5.04	+	5.35e-10	7.93e-06
regulation of apoptotic process	1465	19	3.84	4.94	+	2.31e-09	1.71e-05
negative regulation of apoptotic process	888	11	2.33	4.72	+	1.58e-05	0.00757
regulation of response to external stimulus	1108	13	2.91	4.47	+	4.18e-06	0.00295
regulation of response to stress	1434	15	3.76	3.99	+	2.67e-06	0.0022
negative regulation of cell communication	1480	14	3.88	3.61	+	1.96e-05	0.0091
negative regulation of signaling	1481	14	3.89	3.6	+	1.98e-05	0.00889
negative regulation of signal transduction	1384	13	3.63	3.58	+	4.48e-05	0.0148
cellular response to chemical stimulus	1959	18	5.14	3.5	+	1.3e-06	0.00113
negative regulation of response to stimulus	1732	15	4.54	3.3	+	2.62e-05	0.0111
regulation of multicellular organismal development	1405	12	3.69	3.26	+	0.000229	0.0484
intracellular signal transduction	1778	15	4.67	3.22	+	3.56e-05	0.0132
regulation of intracellular signal transduction	2005	16	5.26	3.04	+	3.59e-05	0.013
regulation of signal transduction	3101	24	8.14	2.95	+	2.37e-07	0.000251
regulation of signaling	3541	26	9.29	2.8	+	1.54e-07	0.000229
regulation of cell communication	3546	26	9.3	2.79	+	1.59e-07	0.000214
regulation of cellular component organization	2486	18	6.52	2.76	+	3.68e-05	0.0127
regulation of response to stimulus	4107	28	10.78	2.6	+	1.78e-07	0.000203
response to stress	3539	24	9.29	2.58	+	2.78e-06	0.00217
negative regulation of cellular process	5027	33	13.19	2.5	+	1.08e-08	5.35e-05
response to chemical	3714	24	9.75	2.46	+	6.65e-06	0.00379
negative regulation of biological process	5248	33	13.77	2.4	+	3.38e-08	0.0001
cellular response to stimulus	6478	37	17	2.18	+	2.57e-08	9.52e-05
signal transduction	4942	26	12.97	2.01	+	0.000154	0.0335
signaling	5282	27	13.86	1.95	+	0.000126	0.0302
cell communication	5328	27	13.98	1.93	+	0.000142	0.0318
response to stimulus	8280	41	21.73	1.89	+	1.62e-07	0.0002
regulation of cellular process	11417	44	29.96	1.47	+	8.8e-05	0.0225
biological regulation	12219	46	32.06	1.43	+	6.94e-05	0.0194

### Sheet: GO_UP_Puro selection
GO biological process complete	#Homo sapiens (REF)	#upload_1 ( Hierarchy ) NEW! Tips)	expected	Fold Enrichment	+/-	raw P value	FDR
response to vitamin K	5	2	0.04	53.8	+	0.000541	0.0486
negative regulation of amyloid fibril formation	14	4	0.1	38.43	+	2.77e-06	0.00133
negative regulation of fibrinolysis	12	3	0.09	33.63	+	8.44e-05	0.0136
regulation of amyloid fibril formation	18	4	0.13	29.89	+	8.29e-06	0.00279
regulation of low-density lipoprotein particle clearance	17	3	0.13	23.74	+	0.000254	0.0287
reverse cholesterol transport	17	3	0.13	23.74	+	0.000254	0.0289
regulation of fibrinolysis	17	3	0.13	23.74	+	0.000254	0.0291
canonical glycolysis	20	3	0.15	20.18	+	0.000419	0.0416
glucose catabolic process to pyruvate	20	3	0.15	20.18	+	0.000419	0.0419
auditory receptor cell stereocilium organization	20	3	0.15	20.18	+	0.000419	0.0422
plasma lipoprotein particle clearance	28	4	0.21	19.22	+	5.23e-05	0.00969
high-density lipoprotein particle remodeling	21	3	0.16	19.22	+	0.000486	0.0455
labyrinthine layer blood vessel development	21	3	0.16	19.22	+	0.000486	0.0458
gas transport	21	3	0.16	19.22	+	0.000486	0.0461
regulation of inclusion body assembly	21	3	0.16	19.22	+	0.000486	0.0464
positive regulation of smooth muscle cell migration	36	5	0.27	18.68	+	6.66e-06	0.00235
glycolytic process through fructose-6-phosphate	22	3	0.16	18.34	+	0.000559	0.0493
glycolytic process through glucose-6-phosphate	22	3	0.16	18.34	+	0.000559	0.0496
hydrogen peroxide metabolic process	41	5	0.3	16.4	+	1.28e-05	0.00381
placenta blood vessel development	33	4	0.25	16.3	+	0.000102	0.0152
cell redox homeostasis	43	5	0.32	15.64	+	1.63e-05	0.00456
biological process involved in interaction with symbiont	36	4	0.27	14.95	+	0.000144	0.0192
alcohol catabolic process	38	4	0.28	14.16	+	0.000178	0.0225
glycolytic process	48	5	0.36	14.01	+	2.81e-05	0.00684
cellular oxidant detoxification	90	9	0.67	13.45	+	2.32e-08	4.9e-05
ADP catabolic process	51	5	0.38	13.19	+	3.79e-05	0.00826
pyridine nucleotide catabolic process	52	5	0.39	12.93	+	4.17e-05	0.00858
purine nucleoside diphosphate catabolic process	54	5	0.4	12.45	+	5.02e-05	0.00941
purine ribonucleoside diphosphate catabolic process	54	5	0.4	12.45	+	5.02e-05	0.00953
pyridine-containing compound catabolic process	55	5	0.41	12.23	+	5.48e-05	0.00991
ribonucleoside diphosphate catabolic process	57	5	0.42	11.8	+	6.52e-05	0.0111
negative regulation of blood coagulation	46	4	0.34	11.7	+	0.000376	0.0392
ADP metabolic process	58	5	0.43	11.6	+	7.09e-05	0.0118
negative regulation of hemostasis	47	4	0.35	11.45	+	0.000409	0.0415
nucleoside diphosphate catabolic process	59	5	0.44	11.4	+	7.71e-05	0.0125
labyrinthine layer development	49	4	0.36	10.98	+	0.00048	0.0462
negative regulation of coagulation	49	4	0.36	10.98	+	0.00048	0.0465
regulation of smooth muscle cell migration	63	5	0.47	10.68	+	0.000106	0.0153
cellular detoxification	116	9	0.86	10.44	+	2.12e-07	0.000242
regulation of blood coagulation	68	5	0.51	9.89	+	0.000152	0.0199
regulation of hemostasis	70	5	0.52	9.61	+	0.000174	0.0223
purine nucleoside diphosphate metabolic process	70	5	0.52	9.61	+	0.000174	0.0225
purine ribonucleoside diphosphate metabolic process	70	5	0.52	9.61	+	0.000174	0.0227
chaperone-mediated protein folding	71	5	0.53	9.47	+	0.000187	0.0232
pyruvate metabolic process	72	5	0.54	9.34	+	0.000199	0.0242
cellular response to toxic substance	130	9	0.97	9.31	+	5.61e-07	0.000519
regulation of coagulation	75	5	0.56	8.97	+	0.000241	0.0286
response to heat	92	6	0.68	8.77	+	6.45e-05	0.0111
cellular response to unfolded protein	77	5	0.57	8.73	+	0.000273	0.0302
response to vitamin	79	5	0.59	8.51	+	0.000308	0.0338
response to unfolded protein	127	8	0.94	8.47	+	4.93e-06	0.00187
reactive oxygen species metabolic process	113	7	0.84	8.33	+	2.19e-05	0.00578
ribonucleoside diphosphate metabolic process	81	5	0.6	8.3	+	0.000346	0.0371
purine ribonucleotide catabolic process	82	5	0.61	8.2	+	0.000366	0.0388
positive regulation of smooth muscle cell proliferation	82	5	0.61	8.2	+	0.000366	0.039
response to hydrogen peroxide	100	6	0.74	8.07	+	0.000103	0.0152
detoxification	151	9	1.12	8.02	+	1.97e-06	0.00117
nucleoside diphosphate metabolic process	86	5	0.64	7.82	+	0.000456	0.0448
nicotinamide nucleotide metabolic process	122	7	0.91	7.72	+	3.59e-05	0.00805
pyridine nucleotide metabolic process	122	7	0.91	7.72	+	3.59e-05	0.00817
protein folding	228	13	1.7	7.67	+	1.64e-08	4.05e-05
placenta development	159	9	1.18	7.61	+	3.02e-06	0.0014
ribonucleotide catabolic process	89	5	0.66	7.56	+	0.000534	0.0486
response to topologically incorrect protein	144	8	1.07	7.47	+	1.24e-05	0.00376
pyridine-containing compound metabolic process	130	7	0.97	7.24	+	5.38e-05	0.00985
response to endoplasmic reticulum stress	237	12	1.76	6.81	+	2.17e-07	0.00023
glucose metabolic process	123	6	0.91	6.56	+	0.000318	0.0347
osteoblast differentiation	146	7	1.09	6.45	+	0.000112	0.0159
response to nutrient	152	7	1.13	6.19	+	0.000144	0.019
regulation of endothelial cell proliferation	134	6	1	6.02	+	0.000503	0.0463
positive regulation of phosphatidylinositol 3-kinase/protein kinase B signal transduction	202	9	1.5	5.99	+	2.09e-05	0.00562
regulation of smooth muscle cell proliferation	136	6	1.01	5.93	+	0.000544	0.0485
negative regulation of proteolysis	137	6	1.02	5.89	+	0.000565	0.0495
blood coagulation	189	8	1.41	5.69	+	8.68e-05	0.0137
coagulation	191	8	1.42	5.63	+	9.34e-05	0.0144
hemostasis	195	8	1.45	5.52	+	0.000108	0.0155
response to reactive oxygen species	174	7	1.29	5.41	+	0.000329	0.0356
negative regulation of apoptotic signaling pathway	229	9	1.7	5.29	+	5.56e-05	0.00993
protein maturation	542	21	4.03	5.21	+	6.43e-10	3.18e-06
ossification	285	11	2.12	5.19	+	9.71e-06	0.00313
response to oxidative stress	372	14	2.77	5.06	+	7.7e-07	0.000671
regulation of lipid biosynthetic process	186	7	1.38	5.06	+	0.000492	0.0458
epithelial cell proliferation	189	7	1.41	4.98	+	0.000541	0.0489
monosaccharide metabolic process	191	7	1.42	4.93	+	0.000576	0.0499
regulation of phosphatidylinositol 3-kinase/protein kinase B signal transduction	280	10	2.08	4.8	+	4.81e-05	0.00926
response to toxic substance	255	9	1.9	4.75	+	0.000126	0.0173
regulation of apoptotic signaling pathway	385	13	2.86	4.54	+	6.34e-06	0.00229
regulation of epithelial cell proliferation	363	12	2.7	4.45	+	1.8e-05	0.00493
wound healing	334	11	2.48	4.43	+	4.2e-05	0.0084
negative regulation of protein metabolic process	551	18	4.1	4.39	+	1.55e-07	0.000192
response to wounding	451	14	3.35	4.18	+	7.21e-06	0.00249
small molecule catabolic process	354	11	2.63	4.18	+	7.08e-05	0.0119
regulation of proteolysis	389	12	2.89	4.15	+	3.54e-05	0.00819
regulation of lipid metabolic process	331	10	2.46	4.06	+	0.000191	0.0235
regulation of body fluid levels	366	11	2.72	4.04	+	9.52e-05	0.0145
reproductive structure development	305	9	2.27	3.97	+	0.000474	0.0462
reproductive system development	310	9	2.3	3.91	+	0.000533	0.0487
gland development	426	12	3.17	3.79	+	8.45e-05	0.0135
negative regulation of response to external stimulus	394	11	2.93	3.76	+	0.000181	0.0228
carbohydrate metabolic process	442	12	3.29	3.65	+	0.00012	0.0166
response to nutrient levels	498	13	3.7	3.51	+	9.19e-05	0.0143
monocarboxylic acid metabolic process	509	13	3.78	3.44	+	0.000114	0.016
negative regulation of programmed cell death	923	22	6.86	3.21	+	1.35e-06	0.000907
negative regulation of apoptotic process	888	21	6.6	3.18	+	2.72e-06	0.00139
carboxylic acid metabolic process	766	18	5.69	3.16	+	1.62e-05	0.00462
cellular homeostasis	690	16	5.13	3.12	+	5.77e-05	0.0102
oxoacid metabolic process	788	18	5.86	3.07	+	2.36e-05	0.00614
response to hormone	797	18	5.93	3.04	+	2.74e-05	0.00677
organic acid metabolic process	796	18	5.92	3.04	+	2.7e-05	0.00677
cellular response to stress	1648	36	12.25	2.94	+	2.99e-09	1.11e-05
regulation of MAPK cascade	654	14	4.86	2.88	+	0.000384	0.0395
multicellular organismal-level homeostasis	658	14	4.89	2.86	+	0.000408	0.0417
positive regulation of intracellular signal transduction	1135	24	8.44	2.84	+	3.44e-06	0.0015
homeostatic process	1493	31	11.1	2.79	+	1.48e-07	0.0002
negative regulation of multicellular organismal process	1136	23	8.45	2.72	+	1.14e-05	0.00352
response to endogenous stimulus	1205	24	8.96	2.68	+	9.45e-06	0.00311
positive regulation of cell population proliferation	930	18	6.91	2.6	+	0.000195	0.0238
apoptotic process	1068	20	7.94	2.52	+	0.000131	0.0178
epithelium development	1129	21	8.39	2.5	+	9.64e-05	0.0146
negative regulation of response to stimulus	1732	32	12.88	2.49	+	1.21e-06	0.000854
response to abiotic stimulus	1135	21	8.44	2.49	+	0.000104	0.0152
positive regulation of signal transduction	1605	29	11.93	2.43	+	1.04e-05	0.00326
programmed cell death	1107	20	8.23	2.43	+	0.000211	0.0254
cell death	1112	20	8.27	2.42	+	0.000224	0.0267
positive regulation of signaling	1797	32	13.36	2.4	+	3.47e-06	0.00147
positive regulation of cell communication	1795	32	13.34	2.4	+	3.42e-06	0.00154
regulation of protein metabolic process	1512	27	11.24	2.4	+	2.58e-05	0.0066
regulation of apoptotic process	1465	26	10.89	2.39	+	4.07e-05	0.00862
regulation of cell motility	1017	18	7.56	2.38	+	0.000567	0.0494
regulation of intracellular signal transduction	2005	35	14.91	2.35	+	1.42e-06	0.000915
regulation of response to stress	1434	25	10.66	2.35	+	7.14e-05	0.0117
response to oxygen-containing compound	1550	27	11.52	2.34	+	3.34e-05	0.00799
catabolic process	2040	35	15.17	2.31	+	2.01e-06	0.00114
regulation of programmed cell death	1513	26	11.25	2.31	+	5.77e-05	0.0101
small molecule metabolic process	1576	27	11.72	2.3	+	4.15e-05	0.00867
response to stress	3539	60	26.31	2.28	+	8.84e-11	1.31e-06
regulation of cell population proliferation	1659	28	12.33	2.27	+	3.6e-05	0.00797
tissue development	1800	30	13.38	2.24	+	3.36e-05	0.00789
negative regulation of signal transduction	1384	23	10.29	2.24	+	0.000255	0.0287
negative regulation of metabolic process	2721	43	20.23	2.13	+	9.29e-07	0.000765
negative regulation of macromolecule metabolic process	2493	39	18.53	2.1	+	4.69e-06	0.00183
cellular response to chemical stimulus	1959	30	14.56	2.06	+	0.000133	0.0179
positive regulation of response to stimulus	2296	35	17.07	2.05	+	4.35e-05	0.00859
regulation of signal transduction	3101	47	23.05	2.04	+	1.03e-06	0.000805
regulation of multicellular organismal process	2972	44	22.1	1.99	+	4.31e-06	0.00173
regulation of response to stimulus	4107	59	30.53	1.93	+	1.16e-07	0.000172
negative regulation of biological process	5248	75	39.02	1.92	+	4.97e-10	3.68e-06
negative regulation of cellular process	5027	71	37.37	1.9	+	3.5e-09	1.04e-05
regulation of cell communication	3546	50	26.36	1.9	+	2.75e-06	0.00136
regulation of signaling	3541	50	26.33	1.9	+	2.66e-06	0.00141
negative regulation of biosynthetic process	2191	31	16.29	1.9	+	0.000495	0.0459
response to chemical	3714	52	27.61	1.88	+	2.23e-06	0.00122
regulation of biological quality	3003	42	22.33	1.88	+	4.2e-05	0.00851
gene expression	2534	35	18.84	1.86	+	0.000272	0.0303
protein metabolic process	3342	45	24.85	1.81	+	3.81e-05	0.00819
system development	3629	45	26.98	1.67	+	0.000379	0.0392
positive regulation of metabolic process	3458	43	25.71	1.67	+	0.00045	0.0444
positive regulation of cellular process	5813	70	43.22	1.62	+	4.94e-06	0.00183
primary metabolic process	6778	81	50.39	1.61	+	3.74e-07	0.000369
regulation of metabolic process	6273	75	46.64	1.61	+	1.49e-06	0.000922
metabolic process	7642	91	56.81	1.6	+	2.77e-08	5.12e-05
cellular response to stimulus	6478	77	48.16	1.6	+	1.18e-06	0.000872
multicellular organismal process	6408	75	47.64	1.57	+	4.04e-06	0.00166
positive regulation of biological process	6113	71	45.45	1.56	+	1.62e-05	0.00471
regulation of primary metabolic process	5174	60	38.47	1.56	+	0.000113	0.016
response to stimulus	8280	95	61.56	1.54	+	4.96e-08	8.16e-05
regulation of biosynthetic process	5195	59	38.62	1.53	+	0.000251	0.0291
regulation of macromolecule metabolic process	5709	63	42.44	1.48	+	0.000368	0.0387
biological regulation	12219	115	90.84	1.27	+	4.62e-05	0.00901
biological_process	17724	146	131.77	1.11	+	0.000244	0.0287
Unclassified	2856	7	21.23	0.33	-	0.000244	0.0285

### Sheet: GO_DOWN_Puro selection
	Homo sapiens (REF)	upload_1 ( Hierarchy ) NEW! Tips)
GO biological process complete	#	#	expected	Fold Enrichment	+/-	raw P value	FDR
electron transport chain	119	13	0.83	15.72	+	2.11e-12	6.24e-09
oxidative phosphorylation	118	13	0.82	15.86	+	1.89e-12	6.99e-09
ATP synthesis coupled electron transport	92	12	0.64	18.77	+	1.79e-12	8.84e-09
mitochondrial ATP synthesis coupled electron transport	92	12	0.64	18.77	+	1.79e-12	1.33e-08
aerobic electron transport chain	87	12	0.6	19.85	+	9.01e-13	1.34e-08
respiratory electron transport chain	109	12	0.76	15.84	+	1.4e-11	3.45e-08
aerobic respiration	161	13	1.12	11.62	+	1e-10	2.13e-07
cellular respiration	189	13	1.31	9.9	+	7.38e-10	1.37e-06
proton motive force-driven ATP synthesis	72	9	0.5	17.99	+	1.72e-09	2.83e-06
energy derivation by oxidation of organic compounds	270	14	1.88	7.46	+	6.29e-09	9.31e-06
ATP biosynthetic process	85	9	0.59	15.24	+	7.71e-09	1.04e-05
proton motive force-driven mitochondrial ATP synthesis	64	8	0.44	17.99	+	1.42e-08	1.76e-05
purine ribonucleoside triphosphate biosynthetic process	96	9	0.67	13.49	+	2.28e-08	2.59e-05
purine nucleoside triphosphate biosynthetic process	97	9	0.67	13.35	+	2.49e-08	2.64e-05
mitochondrial electron transport, NADH to ubiquinone	47	7	0.33	21.43	+	3.36e-08	3.32e-05
ribonucleoside triphosphate biosynthetic process	102	9	0.71	12.7	+	3.88e-08	3.59e-05
generation of precursor metabolites and energy	371	15	2.58	5.82	+	4.92e-08	4.29e-05
nucleoside triphosphate biosynthetic process	111	9	0.77	11.67	+	8.12e-08	6.68e-05
mitochondrial electron transport, cytochrome c to oxygen	22	5	0.15	32.71	+	3.62e-07	0.000282
mitochondrial respiratory chain complex assembly	103	8	0.72	11.18	+	6.09e-07	0.000451
purine ribonucleotide biosynthetic process	144	9	1	8.99	+	7.53e-07	0.000531
ribonucleotide biosynthetic process	160	9	1.11	8.1	+	1.82e-06	0.00122
ribose phosphate biosynthetic process	166	9	1.15	7.8	+	2.46e-06	0.00159
ATP metabolic process	170	9	1.18	7.62	+	3e-06	0.00185
metabolic process	7642	80	53.1	1.51	+	5.05e-06	0.00288
purine nucleotide biosynthetic process	181	9	1.26	7.16	+	5e-06	0.00297
purine ribonucleoside triphosphate metabolic process	194	9	1.35	6.68	+	8.78e-06	0.00482
purine nucleoside triphosphate metabolic process	201	9	1.4	6.44	+	1.17e-05	0.00596
ribonucleoside triphosphate metabolic process	201	9	1.4	6.44	+	1.17e-05	0.00617
nucleotide biosynthetic process	216	9	1.5	6	+	2.07e-05	0.0102
nucleoside triphosphate metabolic process	217	9	1.51	5.97	+	2.15e-05	0.0103
proton transmembrane transport	181	8	1.26	6.36	+	3.97e-05	0.0184
organophosphate biosynthetic process	567	14	3.94	3.55	+	4.23e-05	0.019
purine-containing compound biosynthetic process	241	9	1.67	5.37	+	4.87e-05	0.0201
thymine transport	2	2	0.01	> 100	+	4.79e-05	0.0203
valyl-tRNA aminoacylation	2	2	0.01	> 100	+	4.79e-05	0.0209
aminoacyl-tRNA metabolism involved in translational fidelity	13	3	0.09	33.21	+	8.93e-05	0.0358
biosynthetic process	3997	47	27.77	1.69	+	0.000119	0.0464

### Sheet: Reactome_UP_no selection
	Homo sapiens (REF)	upload_1 ( Hierarchy ) NEW! Tips)
Reactome pathways	#	#	expected	Fold Enrichment	+/-	raw P value	FDR
Regulation of Insulin-like Growth Factor (IGF) transport and uptake by Insulin-like Growth Factor Binding Proteins (IGFBPs)	124	5	0.33	15.37	+	1.83e-05	0.012
Cellular response to chemical stress	208	6	0.55	10.99	+	1.71e-05	0.0149
KEAP1-NFE2L2 pathway	122	5	0.32	15.62	+	1.69e-05	0.0221
Platelet activation, signaling and aggregation	260	6	0.68	8.79	+	5.96e-05	0.0223
Hemostasis	671	9	1.76	5.11	+	5.65e-05	0.0246
Death Receptor Signaling	153	5	0.4	12.45	+	5.02e-05	0.0263
Nuclear events mediated by NFE2L2	93	4	0.24	16.39	+	0.000104	0.034
NFE2L2 regulating anti-oxidant/detoxification enzymes	18	3	0.05	63.52	+	1.36e-05	0.0355
TRAIL signaling	8	2	0.02	95.28	+	0.000187	0.0446
Post-translational protein phosphorylation	107	4	0.28	14.25	+	0.000179	0.0468
Signal Transduction	2529	17	6.64	2.56	+	0.000166	0.0484

### Sheet: Reactome_Down_Puro selection
	Homo sapiens (REF)	upload_1 ( Hierarchy NEW! Tips)
Reactome pathways	#	#	expected	Fold Enrichment	+/-	raw P value	FDR
Complex I biogenesis	57	8	0.4	20.2	+	5.53e-09	3.62e-06
Respiratory electron transport	103	13	0.72	18.16	+	3.17e-13	8.31e-10
Respiratory electron transport, ATP synthesis by chemiosmotic coupling, and heat production by uncoupling proteins.	127	13	0.88	14.73	+	4.89e-12	6.41e-09
The citric acid (TCA) cycle and respiratory electron transport	177	13	1.23	10.57	+	3.28e-10	2.86e-07
Cytoprotection by HMOX1	62	5	0.43	11.61	+	7.11e-05	0.031

### Sheet: Reactome_UP_Puro selection
	Homo sapiens (REF)	upload_1 ( Hierarchy NEW! Tips)
Reactome pathways	#	#	expected	Fold Enrichment	+/-	raw P value	FDR
Manipulation of host energy metabolism	2	2	0.01	> 100	+	5.49e-05	0.00757
Drug-mediated inhibition of CDK4/CDK6 activity	5	2	0.04	53.8	+	0.000541	0.0489
Cyclin D associated events in G1	46	4	0.34	11.7	+	0.000376	0.0379
G1 Phase	46	4	0.34	11.7	+	0.000376	0.0394
NFE2L2 regulating anti-oxidant/detoxification enzymes	18	4	0.13	29.89	+	8.29e-06	0.00181
Nuclear events mediated by NFE2L2	93	8	0.69	11.57	+	4.63e-07	0.000152
KEAP1-NFE2L2 pathway	122	9	0.91	9.92	+	3.27e-07	0.000122
Cellular response to chemical stress	208	12	1.55	7.76	+	5.24e-08	2.29e-05
Cellular responses to stress	766	18	5.69	3.16	+	1.62e-05	0.00283
Common Pathway of Fibrin Clot Formation	22	3	0.16	18.34	+	0.000559	0.0488
Formation of Fibrin Clot (Clotting Cascade)	39	4	0.29	13.8	+	0.000197	0.0225
Regulation of Insulin-like Growth Factor (IGF) transport and uptake by Insulin-like Growth Factor Binding Proteins (IGFBPs)	124	16	0.92	17.36	+	1.07e-15	2.8e-12
Gluconeogenesis	34	4	0.25	15.82	+	0.000114	0.0136
Glucose metabolism	88	6	0.65	9.17	+	5.02e-05	0.0073
Post-translational protein phosphorylation	107	12	0.8	15.09	+	2.49e-11	1.63e-08
Platelet degranulation	127	13	0.94	13.77	+	1.16e-11	1.52e-08
Response to elevated platelet cytosolic Ca2+	132	13	0.98	13.25	+	1.91e-11	1.66e-08
Platelet activation, signaling and aggregation	260	14	1.93	7.24	+	9.34e-09	4.89e-06
Glycolysis	69	6	0.51	11.7	+	1.25e-05	0.00251
Signaling by ALK fusions and activated point mutants	89	5	0.66	7.56	+	0.000534	0.0518
Signaling by ALK in cancer	89	5	0.66	7.56	+	0.000534	0.05
Neutrophil degranulation	478	13	3.55	3.66	+	6.08e-05	0.00797
Innate Immune System	1114	22	8.28	2.66	+	2.64e-05	0.00407
Unclassified	9532	42	70.86	0.59	-	1.88e-06	0.000491
